# A SNP affects Wnt4 expression in endometrial stroma, with antagonistic implications for pregnancy, endometriosis and reproductive cancers

**DOI:** 10.1101/2022.10.25.513653

**Authors:** Mihaela Pavlicev, Caitlin E. McDonough-Goldstein, Andreja Moset Zupan, Lisa Muglia, Yueh-Chiang Hu, Fansheng Kong, Nagendra Monangi, Gülay Dagdas, Nina Zupancic, Jamie Marziaz, Debora Sinner, Ge Zhang, Günter Wagner, Louis Muglia

## Abstract

The common human single nucleotide polymorphism rs3820282 is associated with multiple phenotypes ranging from gestational length to likelihood of endometriosis and ovarian cancer and can thus serve as a paradigm for a highly pleiotropic genetic variant. Pleiotropy makes it challenging to assign specific causal roles to particular genetic variants. Deleterious mutations in multifunctional genes may cause either the co-occurrence of multiple disorders in the same individuals (i.e., syndromes), or be repeatedly associated with a variety of disorders in a population. Moreover, the adverse effects can occur in combination with advantages in other traits, maintaining high frequencies of deleterious alleles in the population. To reveal the causal role of this specific SNP, we investigated the molecular mechanisms affected by rs3820282 in mice. We have shown previously that rs3820282 introduces a high affinity estrogen receptor 1 binding site at the *Wnt4* locus. Having introduced this nucleotide substitution into the homologous site of the mouse genome by CRISPR/Cas 9 we show that this change causes a specific upregulation of *Wnt4* transcription in the endometrial stromal cells during the preovulatory estrogen peak in late proestrus. Transcriptomic analysis of the whole uterus reveals broad systemic effects on uterine gene expression, including downregulation of proliferation and induction of many progesterone-regulated pro-implantation genes. The effect on proliferation is limited to the luminal epithelium, whereas other effects involve the uterine stromal compartment. We suggest that in the uterus, these changes could contribute to increased permissiveness to embryo invasion. Yet in other estrogen-responsive tissues, the same changes potentially lead to decreased resistance to invasion by cancer cells and endometriotic foci. A single molecular effect of rs3820282 on *Wnt4* expression may thus underlie the various associated phenotypic effects.
