## Supplemental table S2 for "A SNP affects Wnt4 expression in endometrial stroma, with antagonistic implications for pregnancy, endometriosis and reproductive cancers"

### Sheet: GSEA.hallmark
ID	Description	setSize	enrichmentScore	NES	pvalue	p.adjust	qvalues	rank	leading_edge	core_enrichment
HALLMARK_E2F_TARGETS	HALLMARK_E2F_TARGETS	199	-0.843318	-3.13497	1.26039e-46	6.17592e-45	3.31682e-45	975	tags=55%	list=8%	signal=51%	Rpa1/Tfrc/Rad21/Naa38/Asf1a/Plk4/Usp1/Trip13/Rfc2/Pole/Nup153/Kif18b/Dnmt1/Tubg1/Timeless/Gins1/Cnot9/Nup107/Cse1l/Tcf19/Cit/Mre11a/Rpa3/Dek/Orc6/Ak2/Nup205/Pnn/Dlgap5/Tra2b/Dctpp1/Rfc3/Pole4/Syncrip/Cdc25a/Ssrp1/Ppp1r8/Eif2s1/Tipin/Suv39h1/Mthfd2/Phf5a/Jpt1/Ung/Anp32e/Eed/Pa2g4/Hnrnpd/Tbrg4/Tmpo/Atad2/Mcm7/Shmt1/Mad2l1/Nolc1/Srsf2/Lbr/Srsf1/Slbp/Ube2s/Smc4/Pcna/Lyar/Ranbp1/Ran/H2az1/H2ax/Nasp/No…
HALLMARK_MYC_TARGETS_V1	HALLMARK_MYC_TARGETS_V1	200	-0.795469	-2.96313	1.86017e-35	4.55741e-34	2.44759e-34	1484	tags=68%	list=12%	signal=61%	Psmc4/Uba2/Ssbp1/Cbx3/Psmd1/Ruvbl2/Pcbp1/Trim28/Psmd7/Nap1l1/Xpo1/Cct5/Orc2/Hnrnpu/Snrpd2/Sf3a1/Phb2/Cyc1/Mrpl9/Tcp1/Acp1/Pold2/Eif1ax/Hddc2/Cdk4/Gspt1/Serbp1/Pole3/Psmb3/Psma6/Snrpb2/Psma1/Eif3j1/Npm1/Eif2s2/Psma4/Cct7/Usp1/Pwp1/Cstf2/Psma2/Exosc7/Cox5a/Prpf31/Phb/Mrps18b/Kpnb1/Rnps1/Ilf2/Ddx18/Eif3d/Dek/Hprt/Rfc4/Eif3b/Nop16/Tomm70a/Psma7/Cad/Aimp2/Tra2b/Psmb2/Clns1a/Snrpg/Ncbp2/Syncrip/Cct3/Yw…
HALLMARK_G2M_CHECKPOINT	HALLMARK_G2M_CHECKPOINT	196	-0.768411	-2.84723	1.018e-28	1.66274e-27	8.92986e-28	1097	tags=44%	list=9%	signal=41%	Cdk4/Rbm14/Prmt5/Gspt1/Kif20b/Rad54l/Rad21/Plk4/Pole/Ncl/Kpnb1/Cbx1/Slc7a1/Ewsr1/Bcl3/Polq/Orc6/Sqle/Tra2b/Rbl1/Syncrip/Cdc25a/Srsf10/Nup50/Bub3/E2f4/Suv39h1/Sfpq/Nsd2/Jpt1/Tfdp1/Hnrnpd/G3bp1/Uck2/Dkc1/Hmgn2/Tmpo/Amd1/Dtymk/Mad2l1/Nolc1/Srsf2/Ccnd1/Lbr/Srsf1/Ube2s/E2f1/Smc4/Chaf1a/Odc1/H2az1/Snrpd1/H2ax/Nasp/Ezh2/Cks1b/Smc2/Mcm2/Incenp/Cdc45/Fbxo5/Hmgb3/Chek1/Mcm6/Ddx39a/Ccnf/Cenpf/Cdc6/Lmnb1/Bar…
HALLMARK_EPITHELIAL_MESENCHYMAL_TRANSITION	HALLMARK_EPITHELIAL_MESENCHYMAL_TRANSITION	177	0.733287	2.25159	3.8398e-15	4.70376e-14	2.52619e-14	1639	tags=50%	list=13%	signal=44%	Serpine1/Igfbp2/Sgcg/Gem/Tgfbr3/Postn/Spock1/Jun/Crlf1/Itgb3/Timp3/Col4a1/Col4a2/Dpysl3/Prrx1/Rhob/Myl9/Gja1/Ccn1/Mylk/Ecm1/Fap/Acta2/Pdgfrb/Tpm2/Itgb5/Tnc/Cald1/Tpm1/Eln/Vim/Tagln/Col12a1/Fermt2/Matn2/Ccn2/Col5a2/Fstl1/Col8a2/Sgcb/Dst/Tgfbi/Col16a1/Plod1/Lama2/Lamc1/Fbln5/Cxcl12/Ecm2/Col5a3/Cap2/Basp1/Lox/Gas1/Thbs2/Fstl3/Gpc1/Adam12/Efemp2/Dab2/Flna/Pmp22/Sfrp4/Loxl2/Wipf1/Itgb1/Mmp2/Bgn/Wnt5a/…
HALLMARK_MYC_TARGETS_V2	HALLMARK_MYC_TARGETS_V2	56	-0.840478	-2.58958	7.31429e-14	7.168e-13	3.84963e-13	976	tags=73%	list=8%	signal=68%	Cdk4/Pus1/Npm1/Plk4/Farsa/Phb/Imp4/Ddx18/Mybbp1a/Pes1/Nop16/Prmt3/Aimp2/Dctpp1/Rabepk/Utp20/Hspe1/Ung/Rrp9/Bysl/Hspd1/Rrp12/Pa2g4/Noc4l/Tbrg4/Srm/Nop2/Nip7/Gnl3/Nolc1/Ndufaf4/Mrto4/Wdr43/Mphosph10/Pprc1/Tmem97/Grwd1/Ppan/Nop56/Mcm4/Mcm5
HALLMARK_MYOGENESIS	HALLMARK_MYOGENESIS	154	0.719189	2.17386	1.22598e-11	1.00122e-10	5.37711e-11	1786	tags=49%	list=14%	signal=42%	Fst/Camk2b/Cd36/Sgcg/Fabp3/Fhl1/Gpx3/Des/Col4a2/Hdac5/Mylk/Acta1/Sorbs1/Dmpk/Adcy9/Tpm2/Col15a1/Itgb5/Gaa/Pfkm/Large1/Tagln/Cryab/Fxyd1/Aebp1/Svil/Hspb8/Lama2/Mapre3/Igfbp7/Agl/Mef2c/Itga7/Smtn/Rb1/Adam12/Sspn/Pygm/Myl4/Sirt2/Crat/Myh11/Casq1/Ldb3/Denn2b/Cacna1h/Itgb1/Aplnr/Myom1/Cdh13/Ckb/Sh3bgr/Mef2a/App/Sorbs3/Gsn/Dtna/Sparc/Foxo4/Col6a2/Speg/Lpin1/Psen2/Prnp/Tgfb1/Reep1/Slc6a8/Casq2/Acsl1/Bin…
HALLMARK_HYPOXIA	HALLMARK_HYPOXIA	173	0.674558	2.06119	1.58602e-10	1.11021e-09	5.96248e-10	1746	tags=35%	list=14%	signal=30%	Serpine1/Irs2/Errfi1/Dusp1/Cited2/Klhl24/Rragd/Jun/Vldlr/Tiparp/Atf3/Cav1/Ccng2/Ccn1/Nfil3/Rora/Pnrc1/Gaa/Large1/Klf7/Foxo3/Ppp1r15a/Ccn2/Hk1/Tgfbi/Aldoc/Mt2/Lox/Bcl2/Gpc1/Zfp36/Sdc3/Pfkfb3/Srpx/Pygm/Ndrg1/Pgm1/Akap12/Stbd1/Mxi1/Nedd4l/Gpc4/Bgn/Isg20/Ampd3/Dtna/Dcn/Ids/Rbpj/Cavin1/Mt1/P4ha2/Tgfb3/Gbe1/Adm/Atp7a/Ext1/Scarb1/Prkca/Pdgfb
HALLMARK_MTORC1_SIGNALING	HALLMARK_MTORC1_SIGNALING	201	-0.582031	-2.16863	3.49279e-10	2.13934e-09	1.14895e-09	1484	tags=36%	list=12%	signal=33%	Psmc4/Pik3r3/Nufip1/Hmbs/Dhcr7/Hsp90b1/Pdap1/Sc5d/Calr/Tcea1/Map2k3/Ssr1/Psma3/Idi1/Rpa1/Tfrc/Eif2s2/Psma4/Elovl6/Uchl5/Psmb5/Insig1/Stip1/Psmd12/Atp5g1/Tubg1/Psmd13/M6pr/Rpn1/Psmg1/Hprt/Hspa9/Sqle/Hspa4/Arpc5l/Nup205/Ykt6/Cdc25a/Psmd14/Abcf2/Etf1/Prdx1/Hmgcs1/Tomm40/Hspe1/Ppia/Mthfd2/Bcat1/Ldlr/Ung/Rrp9/Hspd1/Cacybp/Cct6a/Cyb5b/Pno1/Txnrd1/Eef1e1/Psme3/Ppa1/Slc1a5/Gsr/Stard4/Tmem97/Cyp51/Psat1/H…
HALLMARK_DNA_REPAIR	HALLMARK_DNA_REPAIR	146	-0.594718	-2.12634	4.10801e-08	2.23659e-07	1.20117e-07	2549	tags=44%	list=20%	signal=35%	Ercc2/Polr2e/Gtf2b/Dad1/Polh/Edf1/Upf3b/Bcap31/Gtf2f1/Nudt21/Nelfcd/Rala/Rnmt/Vps28/Aprt/Eif1b/Gtf2h5/Cda/Tarbp2/Polr2j/Ercc8/Polr2d/Mrpl40/Aaas/Srsf6/Polr2f/Taf9/Tsg101/Gtf2a2/Bola2/Pold1/Rpa2/Nt5c3/Cetn2/Polr2k/Rfc2/Tmed2/Arl6ip1/Rpa3/Hprt/Rfc4/Pom121/Rfc3/Pole4/Ncbp2/Prim1/Itpa/Rbx1/Ssrp1/Adrm1/Pola1/Sf3a3/Taf10/Polr1h/Polr2h/Rfc5/Alyref/Pcna/Fen1/Dut/Nme1/Lig1/Tyms/Rad51
HALLMARK_TNFA_SIGNALING_VIA_NFKB	HALLMARK_TNFA_SIGNALING_VIA_NFKB	167	0.617577	1.88774	1.17227e-06	5.74412e-06	3.08492e-06	937	tags=17%	list=7%	signal=16%	Serpine1/Irs2/Gem/Klf9/Dusp1/Egr1/Spsb1/Jun/Abca1/Bcl6/Tiparp/Atf3/Rhob/Ccn1/Nfil3/Plpp3/Dennd5a/Klf2/Pnrc1/Tnc/Ppp1r15a/Per1/Sqstm1/Zfp36/Pfkfb3/Tnfaip2/Tnip1/Sgk1/Il6st
HALLMARK_UV_RESPONSE_DN	HALLMARK_UV_RESPONSE_DN	139	0.625815	1.87589	2.75344e-06	1.22653e-05	6.58718e-06	1102	tags=26%	list=9%	signal=24%	Serpine1/Tgfbr3/Dusp1/Ltbp1/Cited2/Irs1/Vldlr/Itgb3/Cav1/Gja1/Ccn1/Plpp3/Kcnma1/Pdgfrb/Col5a2/Map1b/Rnd3/Rbpms/Lamc1/Fbln5/Cap2/Atp2b4/Dab2/Akt3/Inpp4b/Pmp22/Ptpn21/Tgfbr2/Cdc42bpa/Dlc1/Zmiz1/Kalrn/Snai2/Fzd2/Syne1/Fyn
HALLMARK_UNFOLDED_PROTEIN_RESPONSE	HALLMARK_UNFOLDED_PROTEIN_RESPONSE	111	-0.56249	-1.94939	1.73701e-05	7.09278e-05	3.80923e-05	1369	tags=31%	list=11%	signal=28%	Hsp90b1/Calr/Pdia6/Ssr1/Tatdn2/Rps14/Dcp2/Eif4g1/Cnot6/Npm1/Exosc9/Ywhaz/Tars/Fus/Eif4a3/Sdad1/Lsm4/Hspa9/Eif2s1/Mthfd2/Exosc1/Eif4a1/Rrp9/Atf4/Eif4e/Banf1/Dkc1/Exosc2/Nhp2/Nolc1/Psat1/H2ax/Nop56/Cks1b
HALLMARK_COAGULATION	HALLMARK_COAGULATION	90	0.655683	1.85106	5.76131e-05	0.000217157	0.000116626	1746	tags=33%	list=14%	signal=29%	Serpine1/Hmgcs2/Itgb3/Timp3/Serping1/Klf7/Plat/Csrp1/Pros1/C1s1/Pecam1/Mmp11/Ctsb/Vwf/Ctsk/Sirt2/Mmp2/Msrb2/Thbd/Fyn/Gsn/Sparc/Mmp15/Lrp1/Thbs1/Bmp1/Fbn1/Mmp14/Usp11/Pdgfb
HALLMARK_MITOTIC_SPINDLE	HALLMARK_MITOTIC_SPINDLE	198	-0.461476	-1.71091	7.18964e-05	0.000251637	0.000135144	164	tags=7%	list=1%	signal=7%	Smc4/Tuba4a/Incenp/Fbxo5/Cenpf/Lmnb1/Kif22/Kntc1/Kif2c/Kif23/Kif15/Racgap1/Birc5
HALLMARK_KRAS_SIGNALING_DN	HALLMARK_KRAS_SIGNALING_DN	83	0.64597	1.80249	0.000137539	0.000449295	0.000241297	661	tags=16%	list=5%	signal=15%	Zbtb16/Igfbp2/Tent5c/Tgfb2/Coq8a/Hsd11b2/Slc29a3/Pdk2/Slc25a23/Selenop/Kcnmb1/P2rx6/Tfcp2l1
HALLMARK_APICAL_JUNCTION	HALLMARK_APICAL_JUNCTION	163	0.552957	1.68285	0.000287229	0.000879638	0.000472416	1705	tags=33%	list=13%	signal=28%	Adamts5/Actg2/Irs1/Myl9/Map3k20/Zyx/Acta1/Rras/Cntn1/Ppp2r2c/Cd34/Itga9/Cercam/Rsu1/Pecam1/Tgfbi/Col16a1/Actn1/Vwf/Cnn2/Sdc3/Vcl/Akt3/Msn/Nexn/Crat/Cadm3/Pkd1/Itgb1/Mmp2/Flnc/Sorbs3/Tsc1/Amigo1/Sirpa/Slit2/Cdh4/Negr1/Sgce/Evl/Parva/Adam15/Speg/Lima1/Bmp1/Cdh11/Fbn1/Plcg1/Nlgn2/Mdk/Myh10/Thbs3/Jam3
HALLMARK_ADIPOGENESIS	HALLMARK_ADIPOGENESIS	193	0.52336	1.62108	0.000356195	0.00102668	0.000551385	1856	tags=26%	list=15%	signal=22%	Cd36/Sult1a1/Gpx3/Itih5/Abca1/Bcl6/Col4a1/Sparcl1/Ccng2/Mylk/Lama4/Cat/Sorbs1/Col15a1/Esyt1/Hspb8/Gpam/Ptger3/Slc27a1/Vegfb/Itga7/Itsn1/Pfkfb3/Bckdha/Sspn/Enpp2/Ech1/Crat/Pgm1/Agpat3/Cavin2/Acox1/Mccc1/Elmod3/Acaa2/Lpl/Acadm/Aplp2/Rab34/Arl4a/Cavin1/Gbe1/Sqor/Scarb1/Pim3/Aldh2/Fah/Apoe/Pdcd4/Phldb1
HALLMARK_COMPLEMENT	HALLMARK_COMPLEMENT	147	0.513109	1.54425	0.00383844	0.0104491	0.00561176	1102	tags=14%	list=9%	signal=13%	Serpine1/F5/Cd36/Gng2/Col4a2/Dyrk2/Dgkh/Serping1/Lipa/Plat/Csrp1/Timp2/C1s1/Ctsb/Msrb1/Pdp1/Kcnip3/Cpm/Cdh13/Pik3ca/Fyn
HALLMARK_BILE_ACID_METABOLISM	HALLMARK_BILE_ACID_METABOLISM	77	0.58618	1.62948	0.00409023	0.0105485	0.00566514	2771	tags=47%	list=22%	signal=37%	Abca6/Abca1/Cat/Pfkm/Abca9/Ar/Abca5/Tfcp2l1/Lonp2/Nedd4/Aldh1a1/Fads2/Bmp6/Pnpla8/Efhc1/Hsd17b4/Cyp27a1/Fads1/Slc23a1/Slc23a2/Acsl1/Isoc1/Abca4/Abca2/Gstk1/Abcg4/Crot/Atxn1/Retsat/Mlycd/Cyp7b1/Lipe/Fdxr/Ephx2/Pex11a/Amacr
HALLMARK_INFLAMMATORY_RESPONSE	HALLMARK_INFLAMMATORY_RESPONSE	140	0.501906	1.50429	0.00529015	0.0129609	0.00696072	1277	tags=13%	list=10%	signal=12%	Serpine1/Rgs1/Abca1/Itgb3/Sgms2/Calcrl/Slc4a4/Axl/Pcdh7/Scn1b/Dcbld2/Kif1b/Rnf144b/Aplnr/Edn1/Irak2/Slc31a2/Itga5
HALLMARK_APOPTOSIS	HALLMARK_APOPTOSIS	141	0.503682	1.51133	0.00565045	0.0131844	0.00708076	1173	tags=18%	list=9%	signal=16%	Tgfbr3/Tgfb2/Gpx3/Jun/Dpyd/Timp3/Atf3/Txnip/Cav1/Rhob/Satb1/Pdgfrb/Igfbp6/Plat/Timp2/Sqstm1/Hspb1/Mmp2/Bgn/Isg20/Bmf/App/Dnaja1/Gsn/Dcn
HALLMARK_IL6_JAK_STAT3_SIGNALING	HALLMARK_IL6_JAK_STAT3_SIGNALING	64	0.571561	1.54055	0.0147341	0.0328168	0.0176245	1587	tags=19%	list=13%	signal=16%	Cd36/Lepr/Jun/Itgb3/Acvrl1/Pdgfc/Il6st/Crlf2/Tgfb1/Il3ra/Ptpn1/Map3k8
HALLMARK_P53_PATHWAY	HALLMARK_P53_PATHWAY	182	0.455506	1.40482	0.0160488	0.0341909	0.0183624	1093	tags=13%	list=9%	signal=12%	Zbtb16/Sesn1/Jun/Ctsf/Coq8a/Atf3/Txnip/Abat/Foxo3/Ppp1r15a/Zfp36l1/Ephx1/Abhd4/Vwa5a/Tcn2/Rb1/Mxd4/Ndrg1/Gm2a/Abcc5/Cyfip2/Ldhb/Cdh13/App
